# Dual TCR-alpha expression on MAIT cells as a potential confounder of TCR interpretation

**DOI:** 10.1101/2021.03.25.436871

**Authors:** Sara Suliman, Lars Kjer-Nielsen, Sarah K. Iwany, Kattya Lopez Tamara, Liyen Loh, Ludivine Grzelak, Katherine Kedzierska, Tonatiuh A. Ocampo, Alexandra J. Corbett, James McCluskey, Jamie Rossjohn, Segundo R León, Roger Calderon, Leonid Lecca Garcia, Megan B. Murray, D. Branch Moody, Ildiko Van Rhijn

## Abstract

Mucosal-associated invariant T (MAIT) cells are innate-like T cells that are highly abundant in human blood and tissues. Most MAIT cells have an invariant T cell receptor (TCR) α chain that uses TRAV1-2 joined to TRAJ33/20/12 and recognize metabolites from bacterial riboflavin synthesis bound to the antigen-presenting molecule, MR1. Recently, our attempts to identify alternative MR1-presented antigens led to the discovery of rare MR1-restricted T cells with non-TRAV1-2 TCRs. Because altered antigen specificity is likely to lead to altered affinity for the most potent known antigen, 5-(2-oxopropylideneamino)-6-D-ribitylaminouracil (5-OP-RU), we performed bulk TCRα and β chain sequencing, and single cell-based paired TCR sequencing, on T cells that bound the MR1-5-OP-RU tetramer, but with differing intensities. Bulk sequencing showed that use of V genes other than TRAV1-2 was enriched among MR1-5-OP-RU tetramer^low^ cells. Whereas we initially interpreted these as diverse MR1-restricted TCRs, single cell TCR sequencing revealed that cells expressing atypical TCRα chains also co-expressed an invariant MAIT TCRα chain. Transfection of each non-TRAV1-2 TCRα chain with the TCRβ chain from the same cell demonstrated that the non-TRAV1-2 TCR did not bind the MR1-5-OP-RU tetramer. Thus, dual TCRα chain expression in human T cells and competition for the endogenous β chain explains the existence of some MR1-5-OP-RU tetramer^low^ T cells. The discovery of simultaneous expression of canonical and non-canonical TCRs on the same T cell means that claims of roles for non-TRAV1-2 TCR in MR1 response must be validated by TCR transfer-based confirmation of antigen specificity.
