## Supplementary material for "Dual TCR-alpha expression on MAIT cells as a potential confounder of TCR interpretation": Suliman et al_Dual TCRalpha MAIT cells_Supplementary Tables

### Sheet: Suppl. Table 1
Supplementary Table 1: Summary of TCR seqeunces retrieved from genomic sequencing of bulk-sorted MAIT populations from adaptive sequencing: A) TCR-alpha; B) TCR-beta
A) TCRa	5-OP-RU-loaded MR1 tetramer-high	LP1 blood bank donor		CO2 blood bank donor		58-1 Peruvian latent
		TCRa V gene	Count	TCRa V gene	Count	TCRa V gene	Count
		TCRAV01-01		TCRAV01-01		TCRAV01-01	7
		TCRAV01-02	48	TCRAV01-02	165	TCRAV01-02	513
		TCRAV02-01	1	TCRAV02-01	1	TCRAV02-01	10
		TCRAV03-01	1	TCRAV03-01	1	TCRAV03-01
		TCRAV04-01*01		TCRAV04-01*01		TCRAV04-01*01	1
		TCRAV05-01*01		TCRAV05-01*01	3	TCRAV05-01*01	30
		TCRAV06-01		TCRAV06-01		TCRAV06-01
		TCRAV08-01		TCRAV08-01		TCRAV08-01
		TCRAV08-02	3	TCRAV08-02		TCRAV08-02
		TCRAV08-03	1	TCRAV08-03		TCRAV08-03	7
		TCRAV08-03*02		TCRAV08-03*02		TCRAV08-03*02
		TCRAV08-04		TCRAV08-04		TCRAV08-04	1
		TCRAV08-06		TCRAV08-06		TCRAV08-06
		TCRAV09-02		TCRAV09-02		TCRAV09-02
		TCRAV10-01*01		TCRAV10-01*01		TCRAV10-01*01
		TCRAV12-01		TCRAV12-01		TCRAV12-01	2
		TCRAV12-02		TCRAV12-02		TCRAV12-02
		TCRAV12-03		TCRAV12-03		TCRAV12-03
		TCRAV13-01		TCRAV13-01		TCRAV13-01
		TCRAV13-02		TCRAV13-02	1	TCRAV13-02	3
		TCRAV14-01		TCRAV14-01	2	TCRAV14-01
		TCRAV16-01*01		TCRAV16-01*01		TCRAV16-01*01
		TCRAV17-01*01		TCRAV17-01*01		TCRAV17-01*01	2
		TCRAV19-01*01		TCRAV19-01*01		TCRAV19-01*01	12
		TCRAV20-01		TCRAV20-01		TCRAV20-01
		TCRAV21-01		TCRAV21-01		TCRAV21-01
		TCRAV22-01*01		TCRAV22-01*01		TCRAV22-01*01
		TCRAV23-01		TCRAV23-01		TCRAV23-01
		TCRAV24-01*01		TCRAV24-01*01		TCRAV24-01*01
		TCRAV25-01*01		TCRAV25-01*01		TCRAV25-01*01
		TCRAV26-01		TCRAV26-01		TCRAV26-01
		TCRAV26-02		TCRAV26-02		TCRAV26-02
		TCRAV27-01		TCRAV27-01		TCRAV27-01
		TCRAV27-01*01		TCRAV27-01*01		TCRAV27-01*01
		TCRAV28-01*01		TCRAV28-01*01	1	TCRAV28-01*01
		TCRAV29-01		TCRAV29-01		TCRAV29-01	2
		TCRAV34-01*01		TCRAV34-01*01		TCRAV34-01*01	2
		TCRAV35-01		TCRAV35-01		TCRAV35-01	2
		TCRAV36-01*01		TCRAV36-01*01		TCRAV36-01*01
		TCRAV38-01		TCRAV38-01		TCRAV38-01
		TCRAV38-02*01		TCRAV38-02*01		TCRAV38-02*01
		TCRAV39-01*01		TCRAV39-01*01		TCRAV39-01*01
		TCRAV40-01*01		TCRAV40-01*01		TCRAV40-01*01
		TCRAV41-01*01		TCRAV41-01*01		TCRAV41-01*01
		TCRDV01-01*01		TCRDV01-01*01		TCRDV01-01*01
		TCRDV02-01		TCRDV02-01		TCRDV02-01
	5-OP-RU-loaded MR1 tetramer-intermediate	LP1 blood bank donor		CO2 blood bank donor
		TCRa V gene	Count	TCRa V gene	Count
		TCRAV01-01	1	TCRAV01-01	12
		TCRAV01-02	226	TCRAV01-02	504
		TCRAV02-01		TCRAV02-01	6
		TCRAV03-01	1	TCRAV03-01	8
		TCRAV04-01*01	3	TCRAV04-01*01	1
		TCRAV05-01*01		TCRAV05-01*01	11
		TCRAV06-01	2	TCRAV06-01	6
		TCRAV08-01		TCRAV08-01
		TCRAV08-02	1	TCRAV08-02
		TCRAV08-03		TCRAV08-03	7
		TCRAV08-03*02		TCRAV08-03*02
		TCRAV08-04	2	TCRAV08-04	1
		TCRAV08-06		TCRAV08-06	6
		TCRAV09-02		TCRAV09-02	1
		TCRAV10-01*01		TCRAV10-01*01	14
		TCRAV12-01		TCRAV12-01
		TCRAV12-02		TCRAV12-02
		TCRAV12-03	3	TCRAV12-03	2
		TCRAV13-01	1	TCRAV13-01	13
		TCRAV13-02	2	TCRAV13-02	3
		TCRAV14-01	1	TCRAV14-01	2
		TCRAV16-01*01		TCRAV16-01*01
		TCRAV17-01*01		TCRAV17-01*01
		TCRAV19-01*01	1	TCRAV19-01*01
		TCRAV20-01		TCRAV20-01	2
		TCRAV21-01		TCRAV21-01	2
		TCRAV22-01*01		TCRAV22-01*01	3
		TCRAV23-01		TCRAV23-01	2
		TCRAV24-01*01		TCRAV24-01*01	1
		TCRAV25-01*01		TCRAV25-01*01	1
		TCRAV26-01	2	TCRAV26-01
		TCRAV26-02	1	TCRAV26-02
		TCRAV27-01		TCRAV27-01
		TCRAV27-01*01		TCRAV27-01*01
		TCRAV28-01*01		TCRAV28-01*01
		TCRAV29-01		TCRAV29-01	1
		TCRAV34-01*01		TCRAV34-01*01
		TCRAV35-01		TCRAV35-01	1
		TCRAV36-01*01		TCRAV36-01*01
		TCRAV38-01	3	TCRAV38-01
		TCRAV38-02*01		TCRAV38-02*01
		TCRAV39-01*01		TCRAV39-01*01
		TCRAV40-01*01		TCRAV40-01*01
		TCRAV41-01*01		TCRAV41-01*01	1
		TCRDV01-01*01		TCRDV01-01*01
		TCRDV02-01		TCRDV02-01
	5-OP-RU-loaded MR1 tetramer-low	LP1 blood bank donor		CO2 blood bank donor		58-1 Peruvian latent
		TCRa V gene	Count	TCRa V gene	Count	TCRa V gene	Count
		TCRAV01-01	2	TCRAV01-01	1	TCRAV01-01	21
		TCRAV01-02	53	TCRAV01-02	52	TCRAV01-02	804
		TCRAV02-01		TCRAV02-01	1	TCRAV02-01	13
		TCRAV03-01		TCRAV03-01		TCRAV03-01	1
		TCRAV04-01*01	1	TCRAV04-01*01	1	TCRAV04-01*01
		TCRAV05-01*01		TCRAV05-01*01		TCRAV05-01*01	285
		TCRAV06-01		TCRAV06-01		TCRAV06-01
		TCRAV08-01		TCRAV08-01		TCRAV08-01	1
		TCRAV08-02		TCRAV08-02		TCRAV08-02	11
		TCRAV08-03		TCRAV08-03		TCRAV08-03
		TCRAV08-03*02		TCRAV08-03*02		TCRAV08-03*02
		TCRAV08-04		TCRAV08-04		TCRAV08-04
		TCRAV08-06		TCRAV08-06	3	TCRAV08-06
		TCRAV09-02	1	TCRAV09-02		TCRAV09-02
		TCRAV10-01*01		TCRAV10-01*01	1	TCRAV10-01*01
		TCRAV12-01	1	TCRAV12-01	1	TCRAV12-01	111
		TCRAV12-02		TCRAV12-02	1	TCRAV12-02
		TCRAV12-03		TCRAV12-03	3	TCRAV12-03	1
		TCRAV13-01		TCRAV13-01	7	TCRAV13-01
		TCRAV13-02		TCRAV13-02		TCRAV13-02	4
		TCRAV14-01		TCRAV14-01	4	TCRAV14-01	14
		TCRAV16-01*01		TCRAV16-01*01		TCRAV16-01*01
		TCRAV17-01*01	1	TCRAV17-01*01	1	TCRAV17-01*01	4
		TCRAV19-01*01	37	TCRAV19-01*01		TCRAV19-01*01	13
		TCRAV20-01		TCRAV20-01		TCRAV20-01
		TCRAV21-01		TCRAV21-01		TCRAV21-01
		TCRAV22-01*01		TCRAV22-01*01		TCRAV22-01*01
		TCRAV23-01		TCRAV23-01	1	TCRAV23-01
		TCRAV24-01*01	2	TCRAV24-01*01		TCRAV24-01*01	2
		TCRAV25-01*01		TCRAV25-01*01		TCRAV25-01*01
		TCRAV26-01		TCRAV26-01		TCRAV26-01
		TCRAV26-02		TCRAV26-02		TCRAV26-02	2
		TCRAV27-01		TCRAV27-01		TCRAV27-01
		TCRAV27-01*01		TCRAV27-01*01		TCRAV27-01*01
		TCRAV28-01*01		TCRAV28-01*01		TCRAV28-01*01
		TCRAV29-01		TCRAV29-01		TCRAV29-01	1
		TCRAV34-01*01		TCRAV34-01*01		TCRAV34-01*01
		TCRAV35-01		TCRAV35-01		TCRAV35-01
		TCRAV36-01*01		TCRAV36-01*01		TCRAV36-01*01
		TCRAV38-01		TCRAV38-01		TCRAV38-01
		TCRAV38-02*01		TCRAV38-02*01		TCRAV38-02*01
		TCRAV39-01*01		TCRAV39-01*01		TCRAV39-01*01
		TCRAV40-01*01		TCRAV40-01*01		TCRAV40-01*01
		TCRAV41-01*01		TCRAV41-01*01		TCRAV41-01*01
		TCRDV01-01*01		TCRDV01-01*01		TCRDV01-01*01	8
		TCRDV02-01		TCRDV02-01		TCRDV02-01
B) TCRb	5-OP-RU-loaded MR1 tetramer-high	LP1 blood bank donor		CO2 blood bank donor		58-1 Peruvian latent
		TCRb V gene	Count	TCRb V gene	Count	TCRb V gene	Count
		TCRBV01-01*01	2	TCRBV01-01*01		TCRBV01-01*01
		TCRBV02-01*01		TCRBV02-01*01	1	TCRBV02-01*01	3
		TCRBV03	7	TCRBV03	5	TCRBV03	5
		TCRBV04-01*01		TCRBV04-01*01		TCRBV04-01*01
		TCRBV04-02*01	12	TCRBV04-02*01	45	TCRBV04-02*01	15
		TCRBV04-03*01	6	TCRBV04-03*01		TCRBV04-03*01	3
		TCRBV05-01*01		TCRBV05-01*01	1	TCRBV05-01*01
		TCRBV05-02*01	1	TCRBV05-02*01		TCRBV05-02*01
		TCRBV05-03	1	TCRBV05-03		TCRBV05-03
		TCRBV05-04*01		TCRBV05-04*01		TCRBV05-04*01	1
		TCRBV05-05*01		TCRBV05-05*01		TCRBV05-05*01
		TCRBV05-06*01		TCRBV05-06*01		TCRBV05-06*01
		TCRBV05-08*01		TCRBV05-08*01	1	TCRBV05-08*01
		TCRBV06	2	TCRBV06	3	TCRBV06	43
		TCRBV06-01*01	3	TCRBV06-01*01	5	TCRBV06-01*01	221
		TCRBV06-04	3	TCRBV06-04	16	TCRBV06-04	4
		TCRBV06-05*01		TCRBV06-05*01		TCRBV06-05*01	6
		TCRBV06-06		TCRBV06-06		TCRBV06-06	1
		TCRBV06-09*01		TCRBV06-09*01		TCRBV06-09*01	3
		TCRBV07-01*01		TCRBV07-01*01		TCRBV07-01*01	2
		TCRBV07-02*01		TCRBV07-02*01		TCRBV07-02*01
		TCRBV07-03*01		TCRBV07-03*01		TCRBV07-03*01
		TCRBV07-04*01	1	TCRBV07-04*01		TCRBV07-04*01
		TCRBV07-06*01	1	TCRBV07-06*01		TCRBV07-06*01
		TCRBV07-07*01		TCRBV07-07*01	1	TCRBV07-07*01	1
		TCRBV07-08*01		TCRBV07-08*01		TCRBV07-08*01
		TCRBV07-09		TCRBV07-09		TCRBV07-09
		TCRBV09-01		TCRBV09-01		TCRBV09-01	3
		TCRBV10-01		TCRBV10-01	1	TCRBV10-01
		TCRBV10-02*01		TCRBV10-02*01		TCRBV10-02*01
		TCRBV10-03*01		TCRBV10-03*01	1	TCRBV10-03*01	2
		TCRBV11-01*01	2	TCRBV11-01*01		TCRBV11-01*01
		TCRBV11-02*02	1	TCRBV11-02*02		TCRBV11-02*02
		TCRBV11-03*01		TCRBV11-03*01		TCRBV11-03*01
		TCRBV12		TCRBV12		TCRBV12
		TCRBV12-01*01	1	TCRBV12-01*01		TCRBV12-01*01
		TCRBV12-02*01		TCRBV12-02*01		TCRBV12-02*01
		TCRBV12-05*01		TCRBV12-05*01		TCRBV12-05*01
		TCRBV13-01*01		TCRBV13-01*01		TCRBV13-01*01
		TCRBV14-01*01		TCRBV14-01*01		TCRBV14-01*01
		TCRBV15-01*01	3	TCRBV15-01*01		TCRBV15-01*01	20
		TCRBV16-01		TCRBV16-01		TCRBV16-01
		TCRBV17-01*01		TCRBV17-01*01		TCRBV17-01*01
		TCRBV18-01*01	1	TCRBV18-01*01		TCRBV18-01*01
		TCRBV19-01		TCRBV19-01		TCRBV19-01	70
		TCRBV20	20	TCRBV20	13	TCRBV20	22
		TCRBV20-01*01		TCRBV20-01*01		TCRBV20-01*01
		TCRBV21-01*01	2	TCRBV21-01*01	5	TCRBV21-01*01	2
		TCRBV22-01*01		TCRBV22-01*01		TCRBV22-01*01
		TCRBV23-01*01		TCRBV23-01*01	1	TCRBV23-01*01
		TCRBV24		TCRBV24	1	TCRBV24
		TCRBV25		TCRBV25		TCRBV25
		TCRBV25-01*01		TCRBV25-01*01		TCRBV25-01*01	7
		TCRBV26-01*01		TCRBV26-01*01		TCRBV26-01*01
		TCRBV27-01*01		TCRBV27-01*01		TCRBV27-01*01	2
		TCRBV28-01*01	3	TCRBV28-01*01		TCRBV28-01*01	7
		TCRBV29-01*01	1	TCRBV29-01*01		TCRBV29-01*01
		TCRBV30-01*01		TCRBV30-01*01	1	TCRBV30-01*01
		TCRBV30-01*02		TCRBV30-01*02		TCRBV30-01*02
	5-OP-RU-loaded MR1 tetramer-intermediate	LP1 blood bank donor		CO2 blood bank donor
		TCRb V gene	Count	TCRb V gene	Count
		TCRBV01-01*01		TCRBV01-01*01
		TCRBV02-01*01		TCRBV02-01*01
		TCRBV03	1	TCRBV03	74
		TCRBV04-01*01		TCRBV04-01*01	11
		TCRBV04-02*01		TCRBV04-02*01
		TCRBV04-03*01	2	TCRBV04-03*01
		TCRBV05-01*01		TCRBV05-01*01	1
		TCRBV05-02*01		TCRBV05-02*01
		TCRBV05-03		TCRBV05-03	1
		TCRBV05-04*01		TCRBV05-04*01
		TCRBV05-05*01		TCRBV05-05*01
		TCRBV05-06*01	1	TCRBV05-06*01
		TCRBV05-08*01		TCRBV05-08*01	1
		TCRBV06	11	TCRBV06	27
		TCRBV06-01*01	12	TCRBV06-01*01	28
		TCRBV06-04	13	TCRBV06-04	92
		TCRBV06-05*01	3	TCRBV06-05*01	22
		TCRBV06-06		TCRBV06-06	1
		TCRBV06-09*01		TCRBV06-09*01
		TCRBV07-01*01		TCRBV07-01*01
		TCRBV07-02*01		TCRBV07-02*01
		TCRBV07-03*01		TCRBV07-03*01	2
		TCRBV07-04*01		TCRBV07-04*01
		TCRBV07-06*01		TCRBV07-06*01	1
		TCRBV07-07*01		TCRBV07-07*01
		TCRBV07-08*01		TCRBV07-08*01	1
		TCRBV07-09		TCRBV07-09	1
		TCRBV09-01		TCRBV09-01
		TCRBV10-01		TCRBV10-01	10
		TCRBV10-02*01		TCRBV10-02*01	2
		TCRBV10-03*01	1	TCRBV10-03*01	7
		TCRBV11-01*01		TCRBV11-01*01
		TCRBV11-02*02		TCRBV11-02*02	2
		TCRBV11-03*01		TCRBV11-03*01	10
		TCRBV12		TCRBV12
		TCRBV12-01*01	1	TCRBV12-01*01	1
		TCRBV12-02*01		TCRBV12-02*01	1
		TCRBV12-05*01		TCRBV12-05*01
		TCRBV13-01*01		TCRBV13-01*01	1
		TCRBV14-01*01		TCRBV14-01*01
		TCRBV15-01*01	1	TCRBV15-01*01	1
		TCRBV16-01		TCRBV16-01
		TCRBV17-01*01	1	TCRBV17-01*01
		TCRBV18-01*01		TCRBV18-01*01
		TCRBV19-01		TCRBV19-01	3
		TCRBV20	15	TCRBV20	67
		TCRBV20-01*01		TCRBV20-01*01
		TCRBV21-01*01		TCRBV21-01*01	4
		TCRBV22-01*01		TCRBV22-01*01
		TCRBV23-01*01		TCRBV23-01*01
		TCRBV24		TCRBV24	30
		TCRBV25		TCRBV25
		TCRBV25-01*01	5	TCRBV25-01*01	1
		TCRBV26-01*01		TCRBV26-01*01
		TCRBV27-01*01		TCRBV27-01*01	2
		TCRBV28-01*01	7	TCRBV28-01*01	2
		TCRBV29-01*01	1	TCRBV29-01*01	6
		TCRBV30-01*01	6	TCRBV30-01*01	16
		TCRBV30-01*02		TCRBV30-01*02
	5-OP-RU-loaded MR1 tetramer-low	LP1 blood bank donor		CO2 blood bank donor		58-1 Peruvian latent
		TCRb V gene	Count	TCRb V gene	Count	TCRb V gene	Count
		TCRBV01-01*01	1	TCRBV01-01*01	1	TCRBV01-01*01	3
		TCRBV02-01*01		TCRBV02-01*01		TCRBV02-01*01	8
		TCRBV03	7	TCRBV03	6	TCRBV03	45
		TCRBV04-01*01		TCRBV04-01*01		TCRBV04-01*01
		TCRBV04-02*01		TCRBV04-02*01		TCRBV04-02*01	5
		TCRBV04-03*01	1	TCRBV04-03*01		TCRBV04-03*01
		TCRBV05-01*01		TCRBV05-01*01		TCRBV05-01*01	1
		TCRBV05-02*01		TCRBV05-02*01		TCRBV05-02*01
		TCRBV05-03		TCRBV05-03		TCRBV05-03
		TCRBV05-04*01	1	TCRBV05-04*01		TCRBV05-04*01
		TCRBV05-05*01		TCRBV05-05*01		TCRBV05-05*01
		TCRBV05-06*01		TCRBV05-06*01		TCRBV05-06*01
		TCRBV05-08*01		TCRBV05-08*01		TCRBV05-08*01
		TCRBV06	2	TCRBV06	1	TCRBV06	40
		TCRBV06-01*01	4	TCRBV06-01*01	11	TCRBV06-01*01	139
		TCRBV06-04	23	TCRBV06-04	3	TCRBV06-04	14
		TCRBV06-05*01	1	TCRBV06-05*01	4	TCRBV06-05*01	12
		TCRBV06-06		TCRBV06-06	1	TCRBV06-06	10
		TCRBV06-09*01		TCRBV06-09*01	1	TCRBV06-09*01	2
		TCRBV07-01*01	2	TCRBV07-01*01		TCRBV07-01*01
		TCRBV07-02*01		TCRBV07-02*01		TCRBV07-02*01
		TCRBV07-03*01		TCRBV07-03*01		TCRBV07-03*01	1
		TCRBV07-04*01		TCRBV07-04*01		TCRBV07-04*01
		TCRBV07-06*01		TCRBV07-06*01		TCRBV07-06*01	1
		TCRBV07-07*01	1	TCRBV07-07*01	2	TCRBV07-07*01	1
		TCRBV07-08*01		TCRBV07-08*01		TCRBV07-08*01
		TCRBV07-09		TCRBV07-09		TCRBV07-09
		TCRBV09-01		TCRBV09-01		TCRBV09-01	4
		TCRBV10-01		TCRBV10-01		TCRBV10-01	1
		TCRBV10-02*01		TCRBV10-02*01		TCRBV10-02*01
		TCRBV10-03*01		TCRBV10-03*01		TCRBV10-03*01	1
		TCRBV11-01*01		TCRBV11-01*01		TCRBV11-01*01	1
		TCRBV11-02*02		TCRBV11-02*02		TCRBV11-02*02
		TCRBV11-03*01		TCRBV11-03*01	1	TCRBV11-03*01
		TCRBV12		TCRBV12	1	TCRBV12
		TCRBV12-01*01		TCRBV12-01*01		TCRBV12-01*01
		TCRBV12-02*01	1	TCRBV12-02*01		TCRBV12-02*01
		TCRBV12-05*01		TCRBV12-05*01		TCRBV12-05*01
		TCRBV13-01*01		TCRBV13-01*01		TCRBV13-01*01
		TCRBV14-01*01		TCRBV14-01*01		TCRBV14-01*01
		TCRBV15-01*01	1	TCRBV15-01*01		TCRBV15-01*01	143
		TCRBV16-01		TCRBV16-01		TCRBV16-01
		TCRBV17-01*01		TCRBV17-01*01		TCRBV17-01*01
		TCRBV18-01*01		TCRBV18-01*01		TCRBV18-01*01
		TCRBV19-01		TCRBV19-01	2	TCRBV19-01	130
		TCRBV20	3	TCRBV20	2	TCRBV20	12
		TCRBV20-01*01		TCRBV20-01*01		TCRBV20-01*01
		TCRBV21-01*01	1	TCRBV21-01*01		TCRBV21-01*01	4
		TCRBV22-01*01		TCRBV22-01*01		TCRBV22-01*01	1
		TCRBV23-01*01		TCRBV23-01*01		TCRBV23-01*01
		TCRBV24		TCRBV24		TCRBV24	2
		TCRBV25		TCRBV25		TCRBV25
		TCRBV25-01*01		TCRBV25-01*01		TCRBV25-01*01
		TCRBV26-01*01		TCRBV26-01*01		TCRBV26-01*01
		TCRBV27-01*01	1	TCRBV27-01*01	2	TCRBV27-01*01
		TCRBV28-01*01	2	TCRBV28-01*01		TCRBV28-01*01	3
		TCRBV29-01*01		TCRBV29-01*01		TCRBV29-01*01	54
		TCRBV30-01*01		TCRBV30-01*01		TCRBV30-01*01
		TCRBV30-01*02	2	TCRBV30-01*02		TCRBV30-01*02

### Sheet: Suppl. Table 2
Supplementary Table 2: Summary of TCR seqeunces retrieved from sequencing of single cell-sorted MAIT populations from adaptive sequencing: A) TCRV-alpha; B)TCRJ-alpha and C) TCRV-beta
A)TCRa V	5-OP-RU-loaded MR1 tetramer-high	7-3 Peruvian Latent		702A blood bank donor		703A blood bank donor
		TCRa V gene	Count	TCRa V gene	Count	TCRa V gene	Count
		TCRAV01-01		TCRAV01-01		TCRAV01-01
		TCRAV01-02	40	TCRAV01-02	38	TCRAV01-02	11
		TCRAV02-01		TCRAV02-01		TCRAV02-01
		TCRAV03-01		TCRAV03-01		TCRAV03-01
		TCRAV04-01*01		TCRAV04-01*01		TCRAV04-01*01
		TCRAV05-01*01		TCRAV05-01*01		TCRAV05-01*01
		TCRAV06-01		TCRAV06-01		TCRAV06-01
		TCRAV08-01		TCRAV08-01		TCRAV08-01
		TCRAV08-02		TCRAV08-02		TCRAV08-02
		TCRAV08-03		TCRAV08-03		TCRAV08-03
		TCRAV08-03*02		TCRAV08-03*02		TCRAV08-03*02
		TCRAV08-04		TCRAV08-04		TCRAV08-04
		TCRAV08-06		TCRAV08-06		TCRAV08-06
		TCRAV09-02		TCRAV09-02		TCRAV09-02
		TCRAV10-01*01		TCRAV10-01*01		TCRAV10-01*01
		TCRAV12-01		TCRAV12-01		TCRAV12-01
		TCRAV12-02		TCRAV12-02		TCRAV12-02
		TCRAV12-03		TCRAV12-03		TCRAV12-03
		TCRAV13-01		TCRAV13-01		TCRAV13-01
		TCRAV13-02		TCRAV13-02		TCRAV13-02
		TCRAV14-01		TCRAV14-01		TCRAV14-01
		TCRAV16-01*01		TCRAV16-01*01		TCRAV16-01*01
		TCRAV17-01*01		TCRAV17-01*01		TCRAV17-01*01
		TCRAV19-01*01		TCRAV19-01*01		TCRAV19-01*01
		TCRAV20-01		TCRAV20-01		TCRAV20-01
		TCRAV21-01		TCRAV21-01		TCRAV21-01
		TCRAV22-01*01		TCRAV22-01*01		TCRAV22-01*01
		TCRAV23-01		TCRAV23-01		TCRAV23-01
		TCRAV24-01*01		TCRAV24-01*01		TCRAV24-01*01
		TCRAV25-01*01		TCRAV25-01*01		TCRAV25-01*01
		TCRAV26-01		TCRAV26-01		TCRAV26-01
		TCRAV26-02		TCRAV26-02		TCRAV26-02
		TCRAV27-01		TCRAV27-01		TCRAV27-01
		TCRAV27-01*01		TCRAV27-01*01		TCRAV27-01*01
		TCRAV28-01*01		TCRAV28-01*01		TCRAV28-01*01
		TCRAV29-01		TCRAV29-01		TCRAV29-01
		TCRAV34-01*01		TCRAV34-01*01		TCRAV34-01*01
		TCRAV35-01		TCRAV35-01		TCRAV35-01
		TCRAV36-01*01		TCRAV36-01*01		TCRAV36-01*01
		TCRAV38-01		TCRAV38-01		TCRAV38-01
		TCRAV38-02*01		TCRAV38-02*01		TCRAV38-02*01
		TCRAV39-01*01		TCRAV39-01*01		TCRAV39-01*01
		TCRAV40-01*01		TCRAV40-01*01		TCRAV40-01*01
		TCRAV41-01*01		TCRAV41-01*01		TCRAV41-01*01
		TCRDV01-01*01		TCRDV01-01*01		TCRDV01-01*01
		TCRDV02-01		TCRDV02-01		TCRDV02-01
	5-OP-RU-loaded MR1 tetramer-intermediate	7-3 Peruvian Latent
		TCRa V gene	Count
		TCRAV01-01
		TCRAV01-02	25
		TCRAV02-01
		TCRAV03-01
		TCRAV04-01*01
		TCRAV05-01*01
		TCRAV06-01
		TCRAV08-01
		TCRAV08-02
		TCRAV08-03
		TCRAV08-03*02
		TCRAV08-04
		TCRAV08-06
		TCRAV09-02
		TCRAV10-01*01
		TCRAV12-01
		TCRAV12-02
		TCRAV12-03
		TCRAV13-01
		TCRAV13-02
		TCRAV14-01
		TCRAV16-01*01	15
		TCRAV17-01*01
		TCRAV19-01*01
		TCRAV20-01
		TCRAV21-01
		TCRAV22-01*01
		TCRAV23-01
		TCRAV24-01*01
		TCRAV25-01*01
		TCRAV26-01
		TCRAV26-02
		TCRAV27-01
		TCRAV27-01*01
		TCRAV28-01*01
		TCRAV29-01
		TCRAV34-01*01
		TCRAV35-01
		TCRAV36-01*01
		TCRAV38-01
		TCRAV38-02*01
		TCRAV39-01*01
		TCRAV40-01*01
		TCRAV41-01*01
		TCRDV01-01*01
		TCRDV02-01
	5-OP-RU-loaded MR1 tetramer-low	7-3 Peruvian Latent		702A blood bank donor		703A blood bank donor
		TCRa V gene	Count	TCRa V gene	Count	TCRa V gene	Count
		TCRAV01-01		TCRAV01-01		TCRAV01-01
		TCRAV01-02	20	TCRAV01-02	32	TCRAV01-02	40
		TCRAV02-01		TCRAV02-01		TCRAV02-01
		TCRAV03-01		TCRAV03-01		TCRAV03-01
		TCRAV04-01*01		TCRAV04-01*01		TCRAV04-01*01
		TCRAV05-01*01	14	TCRAV05-01*01		TCRAV05-01*01
		TCRAV06-01		TCRAV06-01		TCRAV06-01
		TCRAV08-01		TCRAV08-01		TCRAV08-01
		TCRAV08-02		TCRAV08-02		TCRAV08-02
		TCRAV08-03		TCRAV08-03		TCRAV08-03
		TCRAV08-03*02		TCRAV08-03*02		TCRAV08-03*02
		TCRAV08-04		TCRAV08-04	1	TCRAV08-04	2
		TCRAV08-06		TCRAV08-06		TCRAV08-06
		TCRAV09-02		TCRAV09-02		TCRAV09-02
		TCRAV10-01*01		TCRAV10-01*01		TCRAV10-01*01
		TCRAV12-01		TCRAV12-01		TCRAV12-01	1
		TCRAV12-02		TCRAV12-02		TCRAV12-02
		TCRAV12-03		TCRAV12-03		TCRAV12-03
		TCRAV13-01		TCRAV13-01		TCRAV13-01
		TCRAV13-02		TCRAV13-02		TCRAV13-02	2
		TCRAV14-01		TCRAV14-01		TCRAV14-01
		TCRAV16-01*01		TCRAV16-01*01		TCRAV16-01*01
		TCRAV17-01*01		TCRAV17-01*01		TCRAV17-01*01
		TCRAV19-01*01		TCRAV19-01*01		TCRAV19-01*01
		TCRAV20-01		TCRAV20-01		TCRAV20-01
		TCRAV21-01		TCRAV21-01		TCRAV21-01
		TCRAV22-01*01		TCRAV22-01*01		TCRAV22-01*01
		TCRAV23-01		TCRAV23-01		TCRAV23-01	1
		TCRAV24-01*01		TCRAV24-01*01		TCRAV24-01*01
		TCRAV25-01*01		TCRAV25-01*01		TCRAV25-01*01
		TCRAV26-01		TCRAV26-01		TCRAV26-01	1
		TCRAV26-02		TCRAV26-02		TCRAV26-02	1
		TCRAV27-01		TCRAV27-01		TCRAV27-01
		TCRAV27-01*01		TCRAV27-01*01		TCRAV27-01*01
		TCRAV28-01*01		TCRAV28-01*01		TCRAV28-01*01
		TCRAV29-01		TCRAV29-01		TCRAV29-01
		TCRAV34-01*01		TCRAV34-01*01		TCRAV34-01*01
		TCRAV35-01		TCRAV35-01		TCRAV35-01
		TCRAV36-01*01		TCRAV36-01*01		TCRAV36-01*01
		TCRAV38-01		TCRAV38-01		TCRAV38-01
		TCRAV38-02*01		TCRAV38-02*01		TCRAV38-02*01
		TCRAV39-01*01		TCRAV39-01*01		TCRAV39-01*01
		TCRAV40-01*01		TCRAV40-01*01		TCRAV40-01*01
		TCRAV41-01*01		TCRAV41-01*01		TCRAV41-01*01
		TCRDV01-01*01		TCRDV01-01*01		TCRDV01-01*01
		TCRDV02-01		TCRDV02-01		TCRDV02-01
B)TCRa J	5-OP-RU-loaded MR1 tetramer-high	7-3 Peruvian Latent		702A blood bank donor		703A blood bank donor
		TCRa J gene	Count	TCRa J gene	Count	TCRa J gene	Count
		TCRAJ02-01*01		TCRAJ02-01*01		TCRAJ02-01*01
		TCRAJ03-01*01		TCRAJ03-01*01		TCRAJ03-01*01
		TCRAJ04-01*01		TCRAJ04-01*01		TCRAJ04-01*01
		TCRAJ05-01*01		TCRAJ05-01*01		TCRAJ05-01*01
		TCRAJ06-01*01		TCRAJ06-01*01		TCRAJ06-01*01
		TCRAJ07-01*01		TCRAJ07-01*01		TCRAJ07-01*01
		TCRAJ08-01*01		TCRAJ08-01*01		TCRAJ08-01*01
		TCRAJ09-01*01		TCRAJ09-01*01		TCRAJ09-01*01
		TCRAJ10-01*01		TCRAJ10-01*01		TCRAJ10-01*01
		TCRAJ11-01*01		TCRAJ11-01*01		TCRAJ11-01*01
		TCRAJ12-01*01		TCRAJ12-01*01	9	TCRAJ12-01*01
		TCRAJ13-01*01		TCRAJ13-01*01		TCRAJ13-01*01
		TCRAJ13-01*02		TCRAJ13-01*02		TCRAJ13-01*02
		TCRAJ15-01*01		TCRAJ15-01*01		TCRAJ15-01*01
		TCRAJ16-01*01		TCRAJ16-01*01	1	TCRAJ16-01*01
		TCRAJ17-01*01		TCRAJ17-01*01		TCRAJ17-01*01
		TCRAJ18-01*01		TCRAJ18-01*01		TCRAJ18-01*01
		TCRAJ20-01*01		TCRAJ20-01*01	2	TCRAJ20-01*01	1
		TCRAJ21-01*01		TCRAJ21-01*01		TCRAJ21-01*01
		TCRAJ22-01*01		TCRAJ22-01*01		TCRAJ22-01*01
		TCRAJ23-01		TCRAJ23-01		TCRAJ23-01
		TCRAJ24-01		TCRAJ24-01		TCRAJ24-01
		TCRAJ26-01*01		TCRAJ26-01*01		TCRAJ26-01*01
		TCRAJ27-01*01		TCRAJ27-01*01		TCRAJ27-01*01
		TCRAJ28-01*01		TCRAJ28-01*01		TCRAJ28-01*01
		TCRAJ29-01*01		TCRAJ29-01*01		TCRAJ29-01*01
		TCRAJ30-01*01		TCRAJ30-01*01		TCRAJ30-01*01
		TCRAJ31-01*01		TCRAJ31-01*01		TCRAJ31-01*01
		TCRAJ32-01		TCRAJ32-01	1	TCRAJ32-01
		TCRAJ33-01*01	40	TCRAJ33-01*01	24	TCRAJ33-01*01	10
		TCRAJ34-01*01		TCRAJ34-01*01		TCRAJ34-01*01
		TCRAJ35-01*01		TCRAJ35-01*01		TCRAJ35-01*01
		TCRAJ36-01*01		TCRAJ36-01*01		TCRAJ36-01*01
		TCRAJ37-01		TCRAJ37-01		TCRAJ37-01
		TCRAJ38-01*01		TCRAJ38-01*01		TCRAJ38-01*01
		TCRAJ39-01*01		TCRAJ39-01*01		TCRAJ39-01*01
		TCRAJ40-01*01		TCRAJ40-01*01	1	TCRAJ40-01*01
		TCRAJ41-01*01		TCRAJ41-01*01		TCRAJ41-01*01
		TCRAJ42-01*01		TCRAJ42-01*01		TCRAJ42-01*01
		TCRAJ43-01*01		TCRAJ43-01*01		TCRAJ43-01*01
		TCRAJ44-01*01		TCRAJ44-01*01		TCRAJ44-01*01
		TCRAJ45-01*01		TCRAJ45-01*01		TCRAJ45-01*01
		TCRAJ46-01*01		TCRAJ46-01*01		TCRAJ46-01*01
		TCRAJ47-01*01		TCRAJ47-01*01		TCRAJ47-01*01
		TCRAJ47-01*02		TCRAJ47-01*02		TCRAJ47-01*02
		TCRAJ48-01*01		TCRAJ48-01*01		TCRAJ48-01*01
		TCRAJ49-01*01		TCRAJ49-01*01		TCRAJ49-01*01
		TCRAJ50-01*01		TCRAJ50-01*01		TCRAJ50-01*01
		TCRAJ52-01*01		TCRAJ52-01*01		TCRAJ52-01*01
		TCRAJ53-01*01		TCRAJ53-01*01		TCRAJ53-01*01
		TCRAJ54-01*01		TCRAJ54-01*01		TCRAJ54-01*01
		TCRAJ56-01*01		TCRAJ56-01*01		TCRAJ56-01*01
		TCRAJ57-01*01		TCRAJ57-01*01		TCRAJ57-01*01
		TCRAJ58-01*01		TCRAJ58-01*01		TCRAJ58-01*01
		TCRDJ01-01*01		TCRDJ01-01*01		TCRDJ01-01*01
		TCRDJ03-01*01		TCRDJ03-01*01		TCRDJ03-01*01
	5-OP-RU-loaded MR1 tetramer-intermediate	7-3 Peruvian Latent
		TCRa J gene	Count
		TCRAJ02-01*01
		TCRAJ03-01*01
		TCRAJ04-01*01
		TCRAJ05-01*01
		TCRAJ06-01*01
		TCRAJ07-01*01
		TCRAJ08-01*01
		TCRAJ09-01*01
		TCRAJ10-01*01
		TCRAJ11-01*01	15
		TCRAJ12-01*01	1
		TCRAJ13-01*01
		TCRAJ13-01*02
		TCRAJ15-01*01
		TCRAJ16-01*01
		TCRAJ17-01*01
		TCRAJ18-01*01
		TCRAJ20-01*01	3
		TCRAJ21-01*01
		TCRAJ22-01*01
		TCRAJ23-01
		TCRAJ24-01
		TCRAJ26-01*01
		TCRAJ27-01*01
		TCRAJ28-01*01
		TCRAJ29-01*01
		TCRAJ30-01*01
		TCRAJ31-01*01
		TCRAJ32-01
		TCRAJ33-01*01	23
		TCRAJ34-01*01
		TCRAJ35-01*01
		TCRAJ36-01*01
		TCRAJ37-01
		TCRAJ38-01*01
		TCRAJ39-01*01
		TCRAJ40-01*01
		TCRAJ41-01*01
		TCRAJ42-01*01
		TCRAJ43-01*01
		TCRAJ44-01*01
		TCRAJ45-01*01
		TCRAJ46-01*01
		TCRAJ47-01*01
		TCRAJ47-01*02
		TCRAJ48-01*01
		TCRAJ49-01*01
		TCRAJ50-01*01
		TCRAJ52-01*01
		TCRAJ53-01*01
		TCRAJ54-01*01
		TCRAJ56-01*01
		TCRAJ57-01*01
		TCRAJ58-01*01
		TCRDJ01-01*01
		TCRDJ03-01*01
	5-OP-RU-loaded MR1 tetramer-low	7-3 Peruvian Latent		702A blood bank donor		703A blood bank donor
		TCRa J gene	Count	TCRa J gene	Count	TCRa J gene	Count
		TCRAJ02-01*01		TCRAJ02-01*01		TCRAJ02-01*01
		TCRAJ03-01*01		TCRAJ03-01*01		TCRAJ03-01*01
		TCRAJ04-01*01	13	TCRAJ04-01*01		TCRAJ04-01*01
		TCRAJ05-01*01		TCRAJ05-01*01		TCRAJ05-01*01
		TCRAJ06-01*01		TCRAJ06-01*01		TCRAJ06-01*01
		TCRAJ07-01*01		TCRAJ07-01*01		TCRAJ07-01*01
		TCRAJ08-01*01		TCRAJ08-01*01		TCRAJ08-01*01
		TCRAJ09-01*01		TCRAJ09-01*01		TCRAJ09-01*01
		TCRAJ10-01*01		TCRAJ10-01*01	1	TCRAJ10-01*01	1
		TCRAJ11-01*01		TCRAJ11-01*01		TCRAJ11-01*01
		TCRAJ12-01*01	7	TCRAJ12-01*01	1	TCRAJ12-01*01	2
		TCRAJ13-01*01		TCRAJ13-01*01		TCRAJ13-01*01
		TCRAJ13-01*02		TCRAJ13-01*02		TCRAJ13-01*02
		TCRAJ15-01*01		TCRAJ15-01*01		TCRAJ15-01*01
		TCRAJ16-01*01		TCRAJ16-01*01		TCRAJ16-01*01	1
		TCRAJ17-01*01		TCRAJ17-01*01		TCRAJ17-01*01
		TCRAJ18-01*01		TCRAJ18-01*01		TCRAJ18-01*01	2
		TCRAJ20-01*01	1	TCRAJ20-01*01	2	TCRAJ20-01*01	6
		TCRAJ21-01*01		TCRAJ21-01*01		TCRAJ21-01*01
		TCRAJ22-01*01		TCRAJ22-01*01		TCRAJ22-01*01
		TCRAJ23-01		TCRAJ23-01		TCRAJ23-01	1
		TCRAJ24-01		TCRAJ24-01		TCRAJ24-01
		TCRAJ26-01*01		TCRAJ26-01*01		TCRAJ26-01*01
		TCRAJ27-01*01		TCRAJ27-01*01		TCRAJ27-01*01
		TCRAJ28-01*01		TCRAJ28-01*01		TCRAJ28-01*01
		TCRAJ29-01*01		TCRAJ29-01*01		TCRAJ29-01*01
		TCRAJ30-01*01		TCRAJ30-01*01		TCRAJ30-01*01
		TCRAJ31-01*01		TCRAJ31-01*01		TCRAJ31-01*01	1
		TCRAJ32-01		TCRAJ32-01		TCRAJ32-01
		TCRAJ33-01*01	11	TCRAJ33-01*01	28	TCRAJ33-01*01	32
		TCRAJ34-01*01		TCRAJ34-01*01		TCRAJ34-01*01
		TCRAJ35-01*01		TCRAJ35-01*01		TCRAJ35-01*01
		TCRAJ36-01*01		TCRAJ36-01*01		TCRAJ36-01*01
		TCRAJ37-01		TCRAJ37-01		TCRAJ37-01
		TCRAJ38-01*01		TCRAJ38-01*01		TCRAJ38-01*01
		TCRAJ39-01*01		TCRAJ39-01*01		TCRAJ39-01*01
		TCRAJ40-01*01		TCRAJ40-01*01	1	TCRAJ40-01*01
		TCRAJ41-01*01		TCRAJ41-01*01		TCRAJ41-01*01
		TCRAJ42-01*01		TCRAJ42-01*01		TCRAJ42-01*01
		TCRAJ43-01*01	1	TCRAJ43-01*01		TCRAJ43-01*01	1
		TCRAJ44-01*01		TCRAJ44-01*01		TCRAJ44-01*01
		TCRAJ45-01*01		TCRAJ45-01*01		TCRAJ45-01*01
		TCRAJ46-01*01		TCRAJ46-01*01		TCRAJ46-01*01
		TCRAJ47-01*01		TCRAJ47-01*01		TCRAJ47-01*01
		TCRAJ47-01*02		TCRAJ47-01*02		TCRAJ47-01*02
		TCRAJ48-01*01		TCRAJ48-01*01		TCRAJ48-01*01
		TCRAJ49-01*01		TCRAJ49-01*01		TCRAJ49-01*01
		TCRAJ50-01*01		TCRAJ50-01*01		TCRAJ50-01*01
		TCRAJ52-01*01		TCRAJ52-01*01		TCRAJ52-01*01
		TCRAJ53-01*01		TCRAJ53-01*01		TCRAJ53-01*01	1
		TCRAJ54-01*01		TCRAJ54-01*01		TCRAJ54-01*01
		TCRAJ56-01*01		TCRAJ56-01*01		TCRAJ56-01*01
		TCRAJ57-01*01		TCRAJ57-01*01		TCRAJ57-01*01
		TCRAJ58-01*01		TCRAJ58-01*01		TCRAJ58-01*01
		TCRDJ01-01*01		TCRDJ01-01*01		TCRDJ01-01*01
		TCRDJ03-01*01		TCRDJ03-01*01		TCRDJ03-01*01
C)TCRb V	5-OP-RU-loaded MR1 tetramer-high	7-3 Peruvian Latent		702A blood bank donor		703A blood bank donor
		TCRb V gene	Count	TCRb V gene	Count	TCRb V gene	Count
		TCRBV01-01*01		TCRBV01-01*01		TCRBV01-01*01
		TCRBV02-01*01		TCRBV02-01*01		TCRBV02-01*01
		TCRBV03		TCRBV03		TCRBV03
		TCRBV04-01*01	1	TCRBV04-01*01	1	TCRBV04-01*01
		TCRBV04-02*01	13	TCRBV04-02*01	1	TCRBV04-02*01	4
		TCRBV04-03*01	1	TCRBV04-03*01	1	TCRBV04-03*01
		TCRBV05-01*01		TCRBV05-01*01		TCRBV05-01*01
		TCRBV05-02*01		TCRBV05-02*01		TCRBV05-02*01
		TCRBV05-03		TCRBV05-03		TCRBV05-03
		TCRBV05-04*01		TCRBV05-04*01		TCRBV05-04*01
		TCRBV05-05*01		TCRBV05-05*01		TCRBV05-05*01
		TCRBV05-06*01		TCRBV05-06*01		TCRBV05-06*01
		TCRBV05-08*01		TCRBV05-08*01		TCRBV05-08*01
		TCRBV06		TCRBV06		TCRBV06
		TCRBV06-01*01		TCRBV06-01*01		TCRBV06-01*01
		TCRBV06-04		TCRBV06-04	22	TCRBV06-04	23
		TCRBV06-05*01		TCRBV06-05*01	1	TCRBV06-05*01
		TCRBV06-06		TCRBV06-06		TCRBV06-06
		TCRBV06-09*01		TCRBV06-09*01		TCRBV06-09*01
		TCRBV07-01*01		TCRBV07-01*01		TCRBV07-01*01
		TCRBV07-02*01		TCRBV07-02*01		TCRBV07-02*01
		TCRBV07-03*01		TCRBV07-03*01		TCRBV07-03*01
		TCRBV07-04*01		TCRBV07-04*01		TCRBV07-04*01
		TCRBV07-06*01		TCRBV07-06*01		TCRBV07-06*01
		TCRBV07-07*01		TCRBV07-07*01		TCRBV07-07*01
		TCRBV07-08*01		TCRBV07-08*01		TCRBV07-08*01
		TCRBV07-09		TCRBV07-09		TCRBV07-09
		TCRBV09-01		TCRBV09-01	1	TCRBV09-01
		TCRBV10-01		TCRBV10-01		TCRBV10-01
		TCRBV10-02*01		TCRBV10-02*01	1	TCRBV10-02*01	1
		TCRBV10-03*01		TCRBV10-03*01		TCRBV10-03*01
		TCRBV11-01*01		TCRBV11-01*01		TCRBV11-01*01
		TCRBV11-02*02		TCRBV11-02*02		TCRBV11-02*02
		TCRBV11-03*01		TCRBV11-03*01		TCRBV11-03*01
		TCRBV12		TCRBV12		TCRBV12
		TCRBV12-01*01		TCRBV12-01*01		TCRBV12-01*01
		TCRBV12-02*01		TCRBV12-02*01		TCRBV12-02*01
		TCRBV12-05*01		TCRBV12-05*01	1	TCRBV12-05*01
		TCRBV13-01*01		TCRBV13-01*01		TCRBV13-01*01
		TCRBV14-01*01		TCRBV14-01*01		TCRBV14-01*01
		TCRBV15-01*01	1	TCRBV15-01*01	1	TCRBV15-01*01	1
		TCRBV16-01		TCRBV16-01		TCRBV16-01
		TCRBV17-01*01		TCRBV17-01*01		TCRBV17-01*01
		TCRBV18-01*01		TCRBV18-01*01		TCRBV18-01*01
		TCRBV19-01		TCRBV19-01		TCRBV19-01
		TCRBV20		TCRBV20		TCRBV20
		TCRBV20-01*01	11	TCRBV20-01*01	5	TCRBV20-01*01	8
		TCRBV21-01*01		TCRBV21-01*01		TCRBV21-01*01
		TCRBV22-01*01		TCRBV22-01*01		TCRBV22-01*01
		TCRBV23-01*01		TCRBV23-01*01		TCRBV23-01*01
		TCRBV24	1	TCRBV24		TCRBV24	1
		TCRBV25		TCRBV25		TCRBV25
		TCRBV25-01*01	2	TCRBV25-01*01	2	TCRBV25-01*01
		TCRBV26-01*01		TCRBV26-01*01		TCRBV26-01*01
		TCRBV27-01*01		TCRBV27-01*01		TCRBV27-01*01
		TCRBV28-01*01		TCRBV28-01*01		TCRBV28-01*01
		TCRBV29-01*01		TCRBV29-01*01		TCRBV29-01*01
		TCRBV30-01*01		TCRBV30-01*01		TCRBV30-01*01
		TCRBV30-01*02		TCRBV30-01*02		TCRBV30-01*02
	5-OP-RU-loaded MR1 tetramer-intermediate	7-3 Peruvian Latent
		TCRb V gene	Count
		TCRBV01-01*01
		TCRBV02-01*01
		TCRBV03
		TCRBV04-01*01	1
		TCRBV04-02*01	6
		TCRBV04-03*01
		TCRBV05-01*01
		TCRBV05-02*01
		TCRBV05-03
		TCRBV05-04*01
		TCRBV05-05*01
		TCRBV05-06*01
		TCRBV05-08*01
		TCRBV06
		TCRBV06-01*01
		TCRBV06-04	3
		TCRBV06-05*01
		TCRBV06-06
		TCRBV06-09*01
		TCRBV07-01*01
		TCRBV07-02*01
		TCRBV07-03*01
		TCRBV07-04*01
		TCRBV07-06*01
		TCRBV07-07*01
		TCRBV07-08*01
		TCRBV07-09
		TCRBV09-01
		TCRBV10-01
		TCRBV10-02*01
		TCRBV10-03*01
		TCRBV11-01*01
		TCRBV11-02*02
		TCRBV11-03*01
		TCRBV12
		TCRBV12-01*01
		TCRBV12-02*01
		TCRBV12-05*01
		TCRBV13-01*01
		TCRBV14-01*01
		TCRBV15-01*01
		TCRBV16-01
		TCRBV17-01*01
		TCRBV18-01*01
		TCRBV19-01
		TCRBV20
		TCRBV20-01*01	3
		TCRBV21-01*01
		TCRBV22-01*01
		TCRBV23-01*01
		TCRBV24	18
		TCRBV25
		TCRBV25-01*01	12
		TCRBV26-01*01
		TCRBV27-01*01
		TCRBV28-01*01
		TCRBV29-01*01
		TCRBV30-01*01
		TCRBV30-01*02
	5-OP-RU-loaded MR1 tetramer-low	7-3 Peruvian Latent		702A blood bank donor		703A blood bank donor
		TCRb V gene	Count	TCRb V gene	Count	TCRb V gene	Count
		TCRBV01-01*01		TCRBV01-01*01		TCRBV01-01*01
		TCRBV02-01*01		TCRBV02-01*01		TCRBV02-01*01	3
		TCRBV03		TCRBV03	2	TCRBV03
		TCRBV04-01*01		TCRBV04-01*01		TCRBV04-01*01	1
		TCRBV04-02*01		TCRBV04-02*01	1	TCRBV04-02*01	2
		TCRBV04-03*01		TCRBV04-03*01		TCRBV04-03*01
		TCRBV05-01*01		TCRBV05-01*01		TCRBV05-01*01
		TCRBV05-02*01		TCRBV05-02*01		TCRBV05-02*01
		TCRBV05-03		TCRBV05-03		TCRBV05-03
		TCRBV05-04*01		TCRBV05-04*01		TCRBV05-04*01
		TCRBV05-05*01	2	TCRBV05-05*01		TCRBV05-05*01
		TCRBV05-06*01		TCRBV05-06*01		TCRBV05-06*01
		TCRBV05-08*01		TCRBV05-08*01		TCRBV05-08*01
		TCRBV06		TCRBV06		TCRBV06
		TCRBV06-01*01	10	TCRBV06-01*01		TCRBV06-01*01
		TCRBV06-04		TCRBV06-04	1	TCRBV06-04
		TCRBV06-05*01		TCRBV06-05*01		TCRBV06-05*01
		TCRBV06-06		TCRBV06-06		TCRBV06-06
		TCRBV06-09*01		TCRBV06-09*01		TCRBV06-09*01
		TCRBV07-01*01		TCRBV07-01*01		TCRBV07-01*01
		TCRBV07-02*01		TCRBV07-02*01		TCRBV07-02*01
		TCRBV07-03*01		TCRBV07-03*01		TCRBV07-03*01
		TCRBV07-04*01		TCRBV07-04*01		TCRBV07-04*01
		TCRBV07-06*01		TCRBV07-06*01		TCRBV07-06*01
		TCRBV07-07*01		TCRBV07-07*01		TCRBV07-07*01
		TCRBV07-08*01		TCRBV07-08*01		TCRBV07-08*01
		TCRBV07-09		TCRBV07-09		TCRBV07-09
		TCRBV09-01		TCRBV09-01		TCRBV09-01
		TCRBV10-01		TCRBV10-01		TCRBV10-01
		TCRBV10-02*01		TCRBV10-02*01		TCRBV10-02*01
		TCRBV10-03*01		TCRBV10-03*01		TCRBV10-03*01
		TCRBV11-01*01		TCRBV11-01*01		TCRBV11-01*01
		TCRBV11-02*02		TCRBV11-02*02		TCRBV11-02*02
		TCRBV11-03*01		TCRBV11-03*01		TCRBV11-03*01
		TCRBV12		TCRBV12		TCRBV12
		TCRBV12-01*01		TCRBV12-01*01		TCRBV12-01*01
		TCRBV12-02*01		TCRBV12-02*01		TCRBV12-02*01
		TCRBV12-05*01		TCRBV12-05*01		TCRBV12-05*01
		TCRBV13-01*01		TCRBV13-01*01		TCRBV13-01*01
		TCRBV14-01*01	1	TCRBV14-01*01		TCRBV14-01*01
		TCRBV15-01*01		TCRBV15-01*01		TCRBV15-01*01	1
		TCRBV16-01		TCRBV16-01		TCRBV16-01
		TCRBV17-01*01		TCRBV17-01*01		TCRBV17-01*01
		TCRBV18-01*01		TCRBV18-01*01		TCRBV18-01*01
		TCRBV19-01	1	TCRBV19-01	2	TCRBV19-01	1
		TCRBV20		TCRBV20		TCRBV20
		TCRBV20-01*01	2	TCRBV20-01*01	3	TCRBV20-01*01	5
		TCRBV21-01*01		TCRBV21-01*01		TCRBV21-01*01
		TCRBV22-01*01		TCRBV22-01*01		TCRBV22-01*01
		TCRBV23-01*01		TCRBV23-01*01		TCRBV23-01*01
		TCRBV24		TCRBV24		TCRBV24
		TCRBV25		TCRBV25		TCRBV25
		TCRBV25-01*01		TCRBV25-01*01		TCRBV25-01*01
		TCRBV26-01*01		TCRBV26-01*01		TCRBV26-01*01
		TCRBV27-01*01		TCRBV27-01*01		TCRBV27-01*01	2
		TCRBV28-01*01		TCRBV28-01*01		TCRBV28-01*01	1
		TCRBV29-01*01		TCRBV29-01*01	1	TCRBV29-01*01
		TCRBV30-01*01		TCRBV30-01*01	1	TCRBV30-01*01
		TCRBV30-01*02		TCRBV30-01*02		TCRBV30-01*02

### Sheet: Suppl. Table 3
Supplementary Table 3: Summary of TCR motifs and complimentarity determining regions detected by single-cell sequencing from MR1-tetramer+ cells from latent Peruvian participant 7-3 using either all TCRVa primers, or TRAV1 forward primer alone
	MR1 level	Va gene (all V primers)	CDR3a sequence (all V primers)	Ja gene (all V primers)	Vb gene	CDR3b sequence	Jb gene	Va gene (TRAV1 primer only)	CDR3a sequence (TRAV1 primer only)	Ja gene (TRAV1 primer only)
	High	TRAV1-2	CAVRDSNYQLIWGAG	TRAJ33	TRBV15	CATSAQMENSPLHFGNG	TRBJ1-6
	High	TRAV1-2	CAVTDSNYQLIWGAG	TRAJ33	TRBV20-1	CSAPLEADYNEQFFGPG	TRBJ2-1
	High	TRAV1-2	CAVMDSNYQLIWGAG	TRAJ33	TRBV20-1	CSARQGDTEAFXGQG	TRBJ1-1
	High	TRAV1-2	CAVLDSNYQLIWGAG	TRAJ33	TRBV20-1	CSARGLAGFNEQFFGPG	TRBJ2-1
	High	TRAV1-2	CAVQDSNYQLIWGAG	TRAJ33	TRBV20-1	CSARDLETGYNEQFFGPG	TRBJ2-1
	High	TRAV1-2	CAVTDSNYQLIWGAG	TRAJ33	TRBV20-1	CSAPLEADYNEQFFGPG	TRBJ2-1
	High	TRAV1-2	CAVQDSNYQLIWGAG	TRAJ33	TRBV20-1	CSARDLETGYNEQFFGPG	TRBJ2-1
	High	TRAV1-2	CAVTDSNYQLIWGAG	TRAJ33	TRBV20-1	CSAPLEADYNEQFFGPG	TRBJ2-1
	High	TRAV1-2	CAVQDSNYQLIWGAG	TRAJ33	TRBV20-1	CSARDLETGYNEQFFGPG	TRBJ2-1
	High	TRAV1-2	CAVQDSNYQLIWGAG	TRAJ33	TRBV20-1	CSARDLETGYNEQFFGPG	TRBJ2-1
	High				TRBV20-1	CSARDQEARAGAQETQYFGPG	TRBJ2-5
	High				TRBV20-1	CSARDLETGYNEQFFGPG	TRBJ2-1
	High				TRBV24-1	CATSDLGTDQETQYFGPG	TRBJ2-5
	High				TRBV24-1	CATSDLGTDQETQYFGPG	TRBJ2-5
	High	TRAV1-2	CAVQDSNYQLIWGAG	TRAJ33	TRBV25-1	CASSVSDTGELFFGEG	TRBJ2-2
	High	TRAV1-2	CAVIDSNYQLIWGAG	TRAJ33	TRBV25-1	CASSVSDTGELFFGEG	TRBJ2-2
	High	TRAV1-2	CAVIDSNYQLIWGAG	TRAJ33	TRBV4-1	CASSQDMEVQFNEQYFGPG	TRBJ2-7
	High	TRAV1-2	CAVRDSNYQLIWGAG	TRAJ33	TRBV4-2	CASSQDFGTTYEQYFGPG	TRBJ2-7
	High	TRAV1-2	CAVRDSNYQLIWGAG	TRAJ33	TRBV4-2	CASSQDFGTTYEQYFGPG	TRBJ2-7
	High	TRAV1-2	CAVRDSNYQLIWGAG	TRAJ33	TRBV4-2	CASSQDFGTTYEQYFGPG	TRBJ2-7
	High	TRAV1-2	CAVRDSNYQLIWGAG	TRAJ33	TRBV4-2	CASSQDFGTTYEQYFGPG	TRBJ2-7
	High	TRAV1-2	CAVLDSNYQLIWGAG	TRAJ33	TRBV4-2	CASSQDGPGTAIGPLHFGNG	TRBJ1-6
	High	TRAV1-2	CAVLDSNYQLIWGAG	TRAJ33	TRBV4-2	CASSQDGPGTAIGPLHFGNG	TRBJ1-6
	High	TRAV1-2	CAVRDSNYQLIWGAG	TRAJ33	TRBV4-2	CASSQDFGTTYEQYFGPG	TRBJ2-7
	High	TRAV1-2	CAVLDSNYQLIWGAG	TRAJ33	TRBV4-2	CASSQDGPGTAIGPLHFGNG	TRBJ1-6
	High				TRBV4-2	CASSQDFGTTYEQYFGPG	TRBJ2-7
	High				TRBV4-2	CASSQDGPGTAIGPLHFGNG	TRBJ1-6
	High				TRBV4-2	CASSQDFGTTYEQYFGPG	TRBJ2-7
	High				TRBV4-2	CASSQDFGTTYEQYFGPG	TRBJ2-7
	High				TRBV4-2	CASSQDFGTTYEQYFGPG	TRBJ2-7
	High	TRAV1-2	CAVRDSNYQLIWGAG	TRAJ33	TRBV4-3	CASSQXFGTXYEQYFGPG	TRBJ2-7
	High	TRAV1-2	CAVRDSNYQLIWGAG	TRAJ33
	High	TRAV1-2	CAVQDSNYQLIWGAG	TRAJ33
	High	TRAV1-2	CAVRDSNYQLIWGAG	TRAJ33
	High	TRAV1-2	CAVLDSNYQLIWGAG	TRAJ33
	High	TRAV1-2	CAVRDSNYQLIWGAG	TRAJ33
	High	TRAV1-2	CAVLDSNYQLIWGAG	TRAJ33
	High	TRAV1-2	CAVTDSNYQLIWGAG	TRAJ33
	High	TRAV1-2	CAVRDSNYQLIWGAG	TRAJ33
	High	TRAV1-2	CAVRDSNYQLIWGAG	TRAJ33
	High	TRAV1-2	CAVQDSNYQLIWGAG	TRAJ33
	High	TRAV1-2	CAVTDSNYQLIWGAG	TRAJ33
	High	TRAV1-2	CAVRDSNYQLIWGAG	TRAJ33
	High	TRAV1-2	CAVQDSNYQLIWGAG	TRAJ33
	High	TRAV1-2	CAVMDSNYQLIWGAG	TRAJ33
	High	TRAV1-2	CAAMDSNYQLIWGAG	TRAJ33
	High	TRAV1-2	CAVLDSNYQLIWGAG	TRAJ33
	High	TRAV1-2	CAVRDSNYQLIWGAG	TRAJ33
	High	TRAV1-2	CAVMDSNYQLIWGAG	TRAJ33
	Intermediate	TRAV1-2	CAVRDSNYQLIWGAG	TRAJ33	TRBV20-1	CSARDLETGYNEQFFGPG	TRBJ2-1	TRAV1-2	CAVRDSNYQLIWGAG	TRAJ33
	Intermediate	TRAV16	CSLSGRRNSGYSTLTFGKG	TRAJ11	TRBV20-1	CSARDLETGYNEQFFGPG	TRBJ2-1	TRAV1-2	CAVTDSNYQLIWGAG	TRAJ33
	Intermediate				TRBV20-1	CSAPLEADYNEQFFGPG	TRBJ2-1
	Intermediate	TRAV1-2	CAVTDSNYQLIWGAG	TRAJ33	TRBV24-1	CATSDLGTDQETQYFGPG	TRBJ2-5	TRAV1-2	CAVTDSNYQLIWGAG	TRAJ33
	Intermediate	TRAV1-2	CAALDSNYQLIWGAG	TRAJ33	TRBV24-1	CATSDLGQTTGELFFGEG	TRBJ2-2	TRAV1-2	CAALDSNYQLIWGAG	TRAJ33
	Intermediate	TRAV1-2	CAVTDSNYQLIWGAG	TRAJ33	TRBV24-1	CATSDLGTDQETQYFGPG	TRBJ2-5	TRAV1-2	CAVTDSNYQLIWGAG	TRAJ33
	Intermediate	TRAV16	CALSGRRNSGYSTLTFGKG	TRAJ11	TRBV24-1	CATSDLGTDQETQYFGPG	TRBJ2-5	TRAV1-2	CAVTDSNYQLIWGAG	TRAJ33
	Intermediate	TRAV16	CALSGRRNSGYSTLTFGKG	TRAJ11	TRBV24-1	CATSDLGTDQETQYFGPG	TRBJ2-5	TRAV1-2	CAVTDSNYQLIWGAG	TRAJ33
	Intermediate	TRAV16	CALSGRRNSGYSTLTFGKG	TRAJ11	TRBV24-1	CATSDLGTDQETQYFGPG	TRBJ2-5	TRAV1-2	CAVTDSNYQLIWGAG	TRAJ33
	Intermediate	TRAV16	CALSGRRNSGYSPLTFGKG	TRAJ11	TRBV24-1	CATSDLGTDQETQYFGPG	TRBJ2-5	TRAV1-2	CAVTDSNYQLIWGAG	TRAJ33
	Intermediate	TRAV16	CALSGRRNSGYSTLTFGKG	TRAJ11	TRBV24-1	CATSDLGTDQETQYFGPG	TRBJ2-5	TRAV1-2	CAVTDSNYQLIWGAG	TRAJ33
	Intermediate	TRAV16	CALSGRRNSGYSTLTFGKG	TRAJ11	TRBV24-1	CATSDLGTDQETQYFGPG	TRBJ2-5
	Intermediate	TRAV16	CSLSGRRNSGYSTLTFGKG	TRAJ11	TRBV24-1	CATSDLGTDQETQYFGPG	TRBJ2-5	TRAV1-2	CAVTDSNYQLIWGAG	TRAJ33
	Intermediate	TRAV16	CALSGRRNSGYSTLTFGKG	TRAJ11	TRBV24-1	CATSDLGTDQETQYFGPG	TRBJ2-5	TRAV1-2	CAVTDSNYQLIWGAG	TRAJ33
	Intermediate	TRAV16	CALSGRRNSGYSTLTFGKG	TRAJ11	TRBV24-1	CATSDLGTDQETQYFGPG	TRBJ2-5	TRAV1-2	CAVTDSNYQLIWGAG	TRAJ33
	Intermediate	TRAV16	CALSGRRNSGYSTLTFGKG	TRAJ11	TRBV24-1	CATSDLGTDQETQYFGPG	TRBJ2-5
	Intermediate				TRBV24-1	CATSDLGTDQETQYFGPG	TRBJ2-5	TRAV1-2	CAVTDSNYQLIWGAG	TRAJ33
	Intermediate				TRBV24-1	CATSDLGTDQETQYFGPG	TRBJ2-5	TRAV1-2	CAVTDSNYQLIWGAG	TRAJ33
	Intermediate				TRBV24-1	CATSDLGTDQETQYFGPG	TRBJ2-5
	Intermediate				TRBV24-1	CATSDLGTDQETQYFGPG	TRBJ2-5	TRAV1-2	CAVTDSNYQLIWGAG	TRAJ33
	Intermediate				TRBV24-1	CATSDLGTDQETQYFGPG	TRBJ2-5	TRAV1-2	CAVVDSNYQLIWGAG	TRAJ33
	Intermediate	TRAV1-2	CAVIDSNYQLIWGAG	TRAJ33	TRBV25_1	CASSVSDTGELFFGEG	TRBJ2-2	TRAV1-2	CAVIDSNYQLIWGAG	TRAJ33
	Intermediate				TRBV25_1	CASSVSDTGELFFGEG	TRBJ2-2
	Intermediate				TRBV25-1	CASSVSDTGELFFGEG	TRBJ2-2
	Intermediate	TRAV1-2	CAVIDSNYQLIWGAG	TRAJ33	TRBV25-1	CASSVSDTGELFFGEG	TRBJ2-2	TRAV1-2	CAVIDSNYQLIWGAG	TRAJ33
	Intermediate	TRAV1-2	CAVIDSNYQLIWGAG	TRAJ33	TRBV25-1	CASSVSDTGELFFGEG	TRBJ2-2	TRAV1-2	CAVIDSNYQLIWGAG	TRAJ33
	Intermediate				TRBV25-1	CASSVSDTGELFFGEG	TRBJ2-2
	Intermediate				TRBV25-1	CASSVSDTGELFFGEG	TRBJ2-2
	Intermediate				TRBV25-1	CASSVSDTGELFFGEG	TRBJ2-2	TRAV1-2	CAVIDSNYQLIWGAG	TRAJ33
	Intermediate				TRBV25-1	CASSVSDTGELFFGEG	TRBJ2-2
	Intermediate				TRBV25-1	CASSVSDTGELFFGEG	TRBJ2-2	TRAV1-2	CAVIDSNYQLIWGAG	TRAJ33
	Intermediate				TRBV25-1	CASSVSDTGELFFGEG	TRBJ2-2
	Intermediate				TRBV25-1	CASSVSDTGELFFGEG	TRBJ2-2
	Intermediate	TRAV1-2	CAVVDSNYQLIWGAG	TRAJ33	TRBV4-1	CASSQDMetEVQFNEQYFGPG	TRBJ2-7	TRAV1-2	CAVVDSNYQLIWGAG	TRAJ33
	Intermediate	TRAV1-2	CAALDSNYQLIWGAG	TRAJ33	TRBV4-2	CASSQDSGGSYNEQFFGPG	TRBJ2-1	TRAV1-2	CAALDSNYQLIWGAG	TRAJ33
	Intermediate	TRAV1-2	CAVMDSNYQLIWGAG	TRAJ33	TRBV4-2	CASSQERGGQETQYFGPG	TRBJ2-5	TRAV1-2	CAVMDSNYQLIWGAG	TRAJ33
	Intermediate	TRAV1-2	CAVRDRDYKLSFGAG	TRAJ20	TRBV4-2	CASSQDFGTTYEQYFGPG	TRBJ2-7	TRAV1-2	CAVRDRDYKLSFGAG	TRAJ20
	Intermediate	TRAV16	CALSGRRNSGYSTLTFGKG	TRAJ11	TRBV4-2	CASSHLAGGQETQYFGPG	TRBJ2-5	TRAV1-2	CAVTDSNYQLIWGAG	TRAJ33
	Intermediate				TRBV4-2	CASSQERGGQETQYFGPG	TRBJ2-5
	Intermediate				TRBV4-2	CASSQERGGQETQYFGPG	TRBJ2-5	TRAV1-2	CAVTDSNYQLIWGAG	TRAJ33
	Intermediate	TRAV1-2	CAVGDSNYQLIWGAG	TRAJ33	TRBV6-4	CASSETEGTHNEQFFGPG	TRBJ2-1	TRAV1-2	CAVGDSNYQLIWGAG	TRAJ33
	Intermediate	TRAV1-2	CAVRDSNYQLIWGAG	TRAJ33	TRBV6-4	CASSGLAGGNEQFFGPG	TRBJ2-1	TRAV1-2	CAVRDSNYQLIWGAG	TRAJ33
	Intermediate	TRAV1-2	CAAMDSSYKLIFGSG	TRAJ12	TRBV6-4	CASSESDGTSGVEQFFGPG	TRBJ2-1	TRAV1-2	CAAMDSSYKLIFGSG	TRAJ12
	Intermediate	TRAV1-2	CAVIDSNYQLIWGAG	TRAJ33				TRAV1-2	CAVIDSNYQLIWGAG	TRAJ33
	Intermediate	TRAV1-2	CAVTDSNYQLIWGAG	TRAJ33				TRAV1-2	CAVTDSNYQLIWGAG	TRAJ33
	Intermediate	TRAV1-2	CAVMDSNYQLIWGAG	TRAJ33				TRAV1-2	CAVMDSNYQLIWGAG	TRAJ33
	Intermediate	TRAV1-2	CAVMDSNYQLIWGAG	TRAJ33
	Intermediate	TRAV1-2	CAALDSNYQLIWGAG	TRAJ33				TRAV1-2	CAALDSNYQLIWGAG	TRAJ33
	Intermediate	TRAV1-2	CAVTDSNYQLIWGAG	TRAJ33				TRAV1-2	CAVTDSNYQLIWGAG	TRAJ33
	Intermediate	TRAV1-2	CAVMDSNYQLIWGAG	TRAJ33				TRAV1-2	CAVMDSNYQLIWGAG	TRAJ33
	Intermediate	TRAV1-2	CAVLDSNYQLIWGAG	TRAJ33				TRAV1-2	CAVLDSNYQLIWGAG	TRAJ33
	Intermediate	TRAV1-2	CAVLDSNYQLIWGAG	TRAJ33				TRAV1-2	CAVLDSNYQLIWGAG	TRAJ33
	Intermediate	TRAV1-2	CAVIDSNYQLIWGAG	TRAJ33				TRAV1-2	CAVIDSNYQLIWGAG	TRAJ33
	Intermediate	TRAV1-2	CAVTDSNYQLIWGAG	TRAJ33				TRAV1-2	CAVTDSNYQLIWGAG	TRAJ33
	Intermediate	TRAV16	CALSGRRNSGYSTLTFGKG	TRAJ11				TRAV1-2	CAVTDSNYQLIWGAG	TRAJ33
	Intermediate	TRAV16	CALSGRRNSGYSTLTFGKG	TRAJ11
	Intermediate	TRAV16	CALSGRRNSGYSTLTFGKG	TRAJ11
	Intermediate							TRAV1-2	CAVRDSNYQLIWGAG	TRAJ33
	Low				TRBV14	CASSLPGSYNEQFFGPG	TRBJ2-1
	Low				TRBV19	CASSHGGDYEQYFGPG	TRBJ2-7
	Low	TRAV1-2	CAVSDSNYQLIWGAG	TRAJ33	TRBV20-1	CSARILGTSGEGIETQYFGPG	TRBJ2-5
	Low	TRAV5	CAEAPGGYNKLIFGAG	TRAJ4	TRBV20-1	CSARDSTGSGGLDTQYFGPG	TRBJ2-3
	Low				TRBV5-5	CISVPAASGFPPRSYNEQFFGPG	TRBJ2-1
	Low				TRBV5-5	CASSQLNRVQETQYFGPG	TRBJ2-5
	Low	TRAV1-2	CAVMDSSYKLIFGSG	TRAJ12
	Low	TRAV1-2	CAVMDSSYKLIFGSG	TRAJ12	TRBV6-1	CASSEAAGTGGETQYFGPG	TRBJ2-5
	Low	TRAV1-2	CAVMDSNYQLIWGAG	TRAJ33	TRBV6-1	CASTRDRISYEQYFGPG	TRBJ2-5
	Low	TRAV5	CAEAPGGYNKLIFGAG	TRAJ4
	Low	TRAV5	CAEAPGGYNKLIFGAG	TRAJ4	TRBV6-1	CASSEAAGTGGETQYFGPG	TRBJ2-5
	Low	TRAV5	CAEGFRETRFGAG	TRAJ43	TRBV6-1	CASSAGXGELGTEAFFGQG	TRBJ1-1
	Low				TRBV6-1	CASSYTVXGXRGHKAFFGQG	TRBJ1-1
	Low				TRBV6-1	CASSELAGGPGELFFGEG	TRBJ2-2
	Low				TRBV6-1	CASSEAAGTGGETQYFGPG	TRBJ2-5
	Low	TRAV1-2	CAVKDSNYQLIWGAG	TRAJ33
	Low	TRAV1-2	CAVMDSSYKLIFGSG	TRAJ33
	Low	TRAV1-2	CAVMDSSYKLIFGSG	TRAJ12
	Low	TRAV1-2	CAVMDSSYKLIFGSG	TRAJ12
	Low	TRAV1-2	CAVADSNYQLIWGAG	TRAJ33
	Low	TRAV1-2	CAVMDSSYKLIFGSG	TRAJ12
	Low	TRAV1-2	CAVRDSNYQLIWGAG	TRAJ33
	Low	TRAV1-2	CAVGDSNYQLIWGAG	TRAJ33
	Low	TRAV1-2	CAVISDDYKLSFGAG	TRAJ20
	Low	TRAV1-2	CAVMDSSYKLIFGSG	TRAJ12
	Low	TRAV1-2	CAVMDSNYQLIWGAG	TRAJ33
	Low	TRAV1-2	CAVMDSSYKLIFGSG	TRAJ33
	Low	TRAV1-2	CAVMDSSYKLIFGSG	TRAJ12
	Low	TRAV1-2	CAVVDSNYQLIWGAG	TRAJ33
	Low	TRAV1-2	CAVKDSNYQLIWGAG	TRAJ33
	Low	TRAV1-2	CAVRDSNYQLIWGAG	TRAJ33
	Low	TRAV5	CAEAPGGYNKLIFGAG	TRAJ4
	Low	TRAV5	CAEAPGGYNKLIFGAG	TRAJ4
	Low	TRAV5	CAEAPGGYNKLIFGAG	TRAJ4
	Low	TRAV5	CAEAPGGYNKLIFGAG	TRAJ4
	Low	TRAV5	CAEAPGGYNKLIFGAG	TRAJ4
	Low	TRAV5	CAEAPGGYNKLIFGAG	TRAJ4
	Low	TRAV5	CAEAPGGYNKLIFGAG	TRAJ4
	Low	TRAV5	CAEAPGGYNKLIFGAG	TRAJ4
	Low	TRAV5	CAEAPGGYNKLIFGAG	TRAJ4
	Low	TRAV5	CAEAPGGYNKLIFGAG	TRAJ4
	*Highlighted rows had a TRAV16-TRAJ11 rearrangment in the first (multiplex) reaction and TRAV1-2_TRAJ33 in the second reaction with TRAV1 forward primer only
